# Lineage-specific X chromosome inactivation escape and skew underlie sex-biased immune gene dosage and deleterious variant exposure

**DOI:** 10.64898/2026.08.26.739472

**Authors:** Daisy Kavanagh, Alice Steel, Helen E. King, Helaine Graziele Santos Vieira, Kishore R. Kumar, Etienne Masle-Farquhar, Cecile King, Robert Weatheritt, Ksenia Skvortsova

**Author notes:** These authors contributed equally (Robert Weatheritt, Ksenia Skvortsova).

## Abstract

The X chromosome carries an unusually high density of immune genes and is a major contributor to sex differences in immune function and autoimmune diseases. In females, X-chromosome inactivation (XCI) has two major functional consequences: it shapes X-linked gene dosage through XCI escape and determines the cellular exposure of heterozygous X-linked variants through XCI skew. Yet because XCI creates a mosaic of cells expressing different parental X chromosomes, these properties have remained largely inaccessible in individual women, becoming measurable only where XCI is non-random or after aggregation across large cohorts. Consequently, how X-linked variation contributes to sex-biased immunity and differs between individual women has remained unresolved. Here we present scDaisyChain, a graph-based framework that reconstructs chromosome-scale X haplotypes directly from heterozygous SNPs and single-cell long-read transcriptomes. scDaisyChain achieves near-ground-truth accuracy in highly polymorphic mouse hybrids and shows strong concordance with orthogonal long-read whole-genome phasing in human samples. Applied to peripheral blood immune cells from healthy women, it reveals a lineage-specific escape program in which lymphoid cells escape XCI more broadly than monocytes, with corresponding gains in the inactive X chromatin accessibility and female-biased expression. Lineage-specific skew further alters the proportion of cells expressing each heterozygous X-linked variant, a property we term variant exposure. Predicted deleterious variants are preferentially found in low-exposure states, exemplified by a splice-altering *TLR8* variant expressed in few cytotoxic T cells. In rheumatoid arthritis (RA), the monocyte compartment - which has the lowest escape in health - shows reproducible inactive X dysregulation converging on a trained-immunity programme linked to disease flare and synovial macrophage activation, with elevated escape of *IL13RA1* and *HDAC8*. These findings establish lineage-specific escape, skew and variant exposure as quantifiable, patient-resolved determinants of sex-biased immune gene dosage and X-linked variant penetrance in health and autoimmune disease, resolving a dimension of female biology that has been previously inaccessible in individual donors.

**One Sentence Summary:** scDaisyChain resolves X-inactivation escape, skew and variant exposure in individual women, shaping immune dosage and autoimmune risk.
