## Supplemental Table 1 for "Lineage-specific X chromosome inactivation escape and skew underlie sex-biased immune gene dosage and deleterious variant exposure"

### Sheet: human
sample	sample_source	n_cells	umis_per_cell_median	umis_per_cell_mean	genes_per_cell_median	genes_per_cell_mean	pool	ENA_alias	ENA_sample_accession	ENA_run_accessions	OCM_barcode channel
DRG_0341_01	PBMC	2182	8372	8831.68	2495	2510.1	1	human_PBMC_pool1_ONT_scRNAseq	ERS30646896	[ERR17510513,ERR17510514,ERR17510515]	1
DRG_1409_01	PBMC	2855	9262	10006.9	2626	2600.95	1	human_PBMC_pool1_ONT_scRNAseq	ERS30646896	[ERR17510513,ERR17510514,ERR17510515]	2
DRG_0198_01	PBMC	3468	5595.5	7009	2144	2389.03	2	human_PBMC_pool2_ONT_scRNAseq	ERS30646888	[ERR17510503,ERR17510504,ERR17510505,ERR17510506,ERR17510507,ERR17510508,ERR17510509,ERR17510510,ERR17510511,ERR17510512]	N/A
DRG_0199_01	PBMC	3809	6558	7728.85	2319	2504.93	2	human_PBMC_pool2_ONT_scRNAseq	ERS30646888	[ERR17510503,ERR17510504,ERR17510505,ERR17510506,ERR17510507,ERR17510508,ERR17510509,ERR17510510,ERR17510511,ERR17510512]	N/A
DRG_1215_02	PBMC	3945	8292	10430.2	2827	3120.42	2	human_PBMC_pool2_ONT_scRNAseq	ERS30646888	[ERR17510503,ERR17510504,ERR17510505,ERR17510506,ERR17510507,ERR17510508,ERR17510509,ERR17510510,ERR17510511,ERR17510512]	N/A
DRG_2324_02	PBMC	3135	7092	9151.78	2359	2728.73	2	human_PBMC_pool2_ONT_scRNAseq	ERS30646888	[ERR17510503,ERR17510504,ERR17510505,ERR17510506,ERR17510507,ERR17510508,ERR17510509,ERR17510510,ERR17510511,ERR17510512]	N/A
DRG_2902_02	PBMC	3630	6645.5	8140.79	2400.5	2697.1	2	human_PBMC_pool2_ONT_scRNAseq	ERS30646888	[ERR17510503,ERR17510504,ERR17510505,ERR17510506,ERR17510507,ERR17510508,ERR17510509,ERR17510510,ERR17510511,ERR17510512]	N/A
DRG_5467_02	PBMC	4188	6885	9258.3	2517.5	2904.83	2	human_PBMC_pool2_ONT_scRNAseq	ERS30646888	[ERR17510503,ERR17510504,ERR17510505,ERR17510506,ERR17510507,ERR17510508,ERR17510509,ERR17510510,ERR17510511,ERR17510512]	N/A

### Sheet: mouse
sample	sample_source	n_cells	umis_per_cell_median	umis_per_cell_mean	genes_per_cell_median	genes_per_cell_mean	ENA_alias	ENA_sample_accession	ENA_run_accessions
C57/Bl6 X CAST_EiJ	bone marrow	2251	6912	7999.94	2586	2614.1	C57BL6xCASTEiJ_bonemarrow_ONT_scRNAseq	ERS30603037	ERR17599949
