## Supplemental Table 2 for "Lineage-specific X chromosome inactivation escape and skew underlie sex-biased immune gene dosage and deleterious variant exposure"

### Sheet: Sheet1
Sample ID	Disease State	Comorbidities	Medications	Age
DRG_1215_02	Rheumatoid Arthritis	Rheumatoid Factor, HLA A2:01	Atenolol	57
DRG_2324_02	Rheumatoid Arthritis	Rheumatoid Factor	Rufinamide	37
DRG_2902_02	Rheumatoid Arthritis	Rheumatoid Factor	Alprazolam, Celebrex, Tizanidine, Xanax, Meloxicam	40
DRG_5467_02	Sjogren Syndrome	Sjogren's Syndrome, Type 2 Diabetes	None	53
DRG_0341_01	Healthy	n/a	n/a	25
DRG_1409_01	Healthy	n/a	n/a	72
DRG_0199_01	Healthy	n/a	n/a	69
DRG_0198_01	Healthy	n/a	n/a	25
